# Volatilized ammonia supports extremophilic cave ecosystems with unusual nitrogen isotopic signatures

**DOI:** 10.1101/2025.11.19.689070

**Authors:** Mackenzie B. Best, Scott D. Wankel, Heather V. Graham, Jennifer C. Stern, Jennifer Macalady, Maurizio Maniero, Stefano Recanatini, Sandro Mariani, Ilenia D’Angeli, Ilaria Vaccarelli, Daniel S. Jones

## Abstract

The sulfidic Frasassi cave system hosts a robust, subterranean ecosystem based on microbial lithoautotrophy. Curiously, acidic biofilms forming above degassing sulfidic cave streams, and the invertebrates that feed on them, are extremely depleted in nitrogen-15 (δ^15^N values less than -20‰). In this study, we tested the hypothesis that these low δ^15^N values result from the volatilization, trapping, and uptake of ammonia degassed from the circumneutral streams. We found that dissolved ammonium in the streams had δ^15^N values near +3‰, whereas NH_3_(*g*) in the cave atmosphere above streams exhibited δ^15^N values as low as -27‰, consistent with fractionation by NH_3_ volatilization. Extremely acidic condensation droplets on cave walls efficiently trapped airborne NH_3_, accumulating up to 4 mM NH_4_^+^ with δ^15^N values as low as -29‰, thereby confirming volatilized and trapped ammonia as the primary N source to cave wall biofilms and the extensive subsurface ecosystem they support. Airborne ammonia trapping represents a novel mechanism for biological N acquisition and provides abundant N for growth in an extreme subsurface environment that otherwise receives very limited nutrient input.

**Significance:** Nitrogen is one of the most abundant elements in organic molecules, and is a key limiting nutrient in many ecosystems. We showed that acidic microbial biofilms in sulfidic caves scavenge trace amounts of airborne ammonia, enabling microbial primary production and supporting associated food webs, including animals, in an environment where nitrogen is otherwise extremely scarce. This process represents a novel mechanism of biological nutrient acquisition and results in biomass and organic matter more depleted in the heavy isotope of nitrogen (^15^N) than almost all other biological materials on Earth. Extreme ^15^N isotope depletion is therefore a potential signature of acidic underground ecosystems on Earth and other planetary bodies.
