## Supplementary Tables for "Volatilized ammonia supports extremophilic cave ecosystems with unusual nitrogen isotopic signatures"

### Sheet: S1 Stream water
Supplementary Table S1: Water chemistry and nitrogen isotope composition of sulfidic cave stream waters.
Sample ID	Cave site	Year collected	[NH4+] (µM)	± [NH4+] (µM)	δ15NTDN (‰)	pH	Temperature (℃)	SPC (µS/cm)	ORP (mV)	DO (mg/L)	Equilibrium [NH3(g)] (ppbv)
PC21-3	PC	2021	133.57	6.90843	3.2	7.2	13.8	3181	-172.4	0.56	3.80189
PC22-3A	PC	2022	98.76	2.74357	4.4	7.11	13.7	204380	-31.7	0.61	2.29087
PC22-6	PC	2022	100.7	2.33	3.5	7.37	13.8	4174	-17.6	3.53	4.46684
PC22-10-2	PC	2022	132.41	0.862458	0.9	7.15	14	4323	-24.9	0.37	3.63078
PC21-10A	PC	2021	157.98	5.31012	4.7	7.46	13.5	3602	-142.6	3.01	7.94328
GB21-3	GB	2021	108.15	0.862458	4.3	7.2	13.6	2884	-238.5	0.5	3.23594
GB22-3	GB	2022	80.71	1.26	4.3	7.48	13.7	3264	-3.9	0.41	4.7
RS22-2	RS	2022	109.76	0.862458	0.3	7.35	13.6	1966	-9.9	0.55	4.67735
RS21-3A	RS	2021	97.13	0.818189	4.4	7.1	13.6	2521	-135.1	0.73	2.29087

### Sheet: S2 Passive samplers
Supplementary Table S2: Ammonium concentration and nitrogen isotopic composition of passive gas sampler filters.
Sample ID	Cave site	Year collected	Duration	[NH4+] (µM)	± (µM)	δ15NTDN (‰)	Distance (m)	H2S (ppm)	CO2 (ppm)
GB22-0.5	GB	2022	9 months	48.9	2.27		0.5	7-11	1400
GB22-22	GB	2022	9 months	1.47	2.89	-2.1	22	bdl	1000
GB22-2.4	GB	2022	9 months	48.72	0.52		2.4	7-11	1400
PC22-0.5	PC	2022	9 months	62.81	0.13	-27.3	0.5	7-10	1600
PC22-2	PC	2022	9 months	87.87	6.35		2	7-10	1600
PC22-60	PC	2022	9 months	1.05	2.49	-6.4	60	bdl	1400
PC22-60s2	PC	2022	9 months	bdl	N/A		60	bdl	1400
PC21-0.5	PC	2021	3 months	0.77506	0.820247	-27.2	0.5	bdl	825-1011
PC21-2	PC	2021	3 months	3.56528	0.410123		2	bdl	825-1011
PC21-10	PC	2021	3 months	0.930072	0.558904		10	bdl	688
GB21-10	GB	2021	3 months	0.206683	0.71597		10	bdl	1027
GB21-0.5	GB	2021	3 months	1.70513	2.28347		0.5	15-18	1560
GB21-1.9	GB	2021	3 months	5.21874	2.47211		2.4	15-18	1560

### Sheet: S3 Active samplers
Supplementary Table S3: Ammonia concentration and nitrogen isotopic composition from the active gas sampler filters including flow rate and number of minutes pump was active.
Sample ID	Cave site	Year collected	[NH3] ppbv	± (ppbv)	δ15NTDN (‰)	± (‰)	Distance (m)	Sample type	Time pumped (min)	Flow rate (L/min)	H2S (ppm)	CO2 (ppm)
PC22-2.5	PC	2022	1.39	0.00512888	-2.52	4.9	2.5	active filter	121	8.5	bdl	1800
PC22-0.1	PC	2022	2.46	0.100632	-4.46	3.17	0.1	active filter	190	9	7-10	1600
PC22-32	PC	2022	0.95	0.0203239	-20.51	9.1	32	active filter	39	9	bdl	1400
GB22-29.5	GB	2022	0.62	0.0092187	1.29	2.81	29.5	active filter	154	7.5	bdl	1000
GB22-7.5	GB	2022	0.65	0.0282419	-17.78	4.88	7.5	active filter	40	7.5	4-7	1400
GB22-1	GB	2022	0.71	0.0184495	-0.41	2.21	1	active filter	overnighta	8.5a	7-11	1400
GB22-7.5-2	GB	2022	0.78	0.0407095	-10.14	3.23	7.5	active filter	246	8.5	4-7	1400
GB22-1-2	GB	2022	1	0.317551	-25.72	4.39	1	active filter	154	8.5	7-11	1400
aA pumping time of 300 minutes was assumed in calculating this value based on average battery life of our battery

### Sheet: S4 Snots and spiders
Supplementary Table S4: Ammonia concentration, nitrogen isotopic composition, and pH from the condenesation droplets.
Sample ID	Cave site	Year collected	[NH4+] (mM)	± (mM)	δ15NTDN (‰)	± (‰)	Distance (m)	Sample typea	pH
GB22-33	GB	2022	0.059	0	-12.68	1.25	12.5	spiderweb	1
GB22-34	GB	2022	0.477	0.005	-27.93	0.5	1.5	spiderweb	<1
GB22-62	GB	2022	1.037	0.012	-3.64	1.1	1.5	snottite	<1
GB22-63	GB	2022	0.51	0.017	-24.65	0.7	1.5	snottite	<1
GB22-64	GB	2022	3.685	0.002	-27.48	1.56	1.5	spiderweb	<1
GB22-65	GB	2022	4.33	0.014	-29.05	1.78	1.5	spiderweb	<1
GB22-66	GB	2022	1.335	0.002	-25.9	0.53	1.5	spiderweb	<1
GB22-67	GB	2022	0.018	0.014	-3.77	1.1	27.5	spiderweb	4
GB22-68	GB	2022	0.269	0.009	-4.69	0.73	7.5	spiderweb	<1
GB22-69	GB	2022	0.056	0.004	-12.62	1.01	12.5	spiderweb	<1
RS22-60	RS	2022	3.544	0.006	-2.51	0.91	1.5	snottite	1
RS22-61	RS	2022	2.883	0.054	-22.6	1.1	1.5	spiderweb	<1
aApproximately 10-20 droplets were collected and combined in each area

### Sheet: S5 Dripwater
Supplementary Table S5: Water chemistry and nitrogen isotope composition of non-sulfidic cave drip waters and drip water pools.
Sample ID	Cave site	Year	[NH4+] (µM)	± [NH4+] (µM)	δ15NTDN (‰)	Avg. est. [NO3-] (µM)	± [NO3-] (µM)	δ15NNO3- (‰)	Avg. δ18ONO3- (‰)	± δ18ONO3- (‰)	pH	Temperature (℃)a	SPC (µS/cm)	ORP (mV)	DO (mg/L)	Distance from sulfidic stream (m)
PC21-5	PC	2021	0.58	0.8		37.7	7	-1.92	-4.4	0.6	7.27	ND	636	ND	ND	10
PC21-6	PC	2021	0.61	0.8		38.7	3.8	-2.3	-4.6	0.2	7.18	ND	434	ND	ND	10
PC21-7	PC	2021	ND	0.8		36.8	7.3	-2.3	-3.9	1.1	7.47	ND	446	ND	ND	10
PC22-7A	PC	2022	27.98	0.8	-30.94						ND	ND	ND	ND	ND	10
PC22-8	PC	2022	4.31	0.8							ND	ND	ND	ND	ND	10
PC22-9	PC	2022	0.06	0.8		14.2	5.6	2.13	-3.2	1.9	7.38	12.9	1163	208.4	5.06	5
GB22-4	GB	2022	1.49	1.94							ND	ND	ND	ND	ND	12.5
TP21-33A	TP	2021	0.44	0.8		40.4	0.9	8.38	0.5	0.2	7.68	ND	623	ND	ND	>50
TP22-1	TP	2022	0.26	0.8							7.43	ND	378	ND	ND	>50
TP22-4	TP	2022	1.35	0.8		19.5	8	1.46	-5.4	0.1	8.4	ND	277	ND	ND	>50
TP22-5	TP	2022	6.78	0.8	4.56						8.37	ND	297	ND	ND	>50
AA22-1	AA	2022	1.02	0.8		123.7		3	1.5		8.42	ND	451	ND	ND	>50
AA22-3	AA	2022	ND	0.8		227		3.14	3.3		8.49	ND	437	ND	ND	>50
aND stands for 'No Data' and indicates that pools were too shallow to permit full water chemistry field meters.
